# Central infusion of prostaglandin E2 reveals a unified representation of sickness in the mouse insular cortex

**DOI:** 10.1101/2025.04.28.651028

**Authors:** Gretel B. Kamm, Juan C. Boffi, Muad Y. Abd El Hay, Domitille Rajot, Ana Cukić, Martha N. Havenith, Marieke Scholvinck, Nicolas Renier, Hiroki Asari, Robert Prevedel

**Affiliations:** Cell Biology and Biophysics Unit, European Molecular Biology Laboratory, Heidelberg, Germany; Zero-Noise Lab, Ernst Strüngmann Institute For Neuroscience, Frankfurt Am Main, Germany; Sorbonne Université, Paris Brain Institute, INSERM, CNRS, AP-HP, Paris, France; Epigenetics and Neurobiology Unit, European Molecular Biology Laboratory, Rome, Italy; Interdisciplinary Center for Neurosciences, Heidelberg University, Heidelberg, Germany

**Keywords:** Sickness Syndrome, Prostaglandin E2, Insular Cortex, Primary Somatosensory Cortex

## Abstract

During infections, vertebrates develop stereotypic symptoms such as elevated body temperature, reduced appetite, and lethargy. These changes, collectively known as sickness syndrome, are orchestrated by the brain in response to immune mediators released during systemic inflammation. While the roles of subcortical regions, including the hypothalamus and brainstem nuclei, in regulating sickness symptoms are well established, the contribution of the neocortex to the encoding and modulation of the sick state remains less well understood. We examined the neuronal correlates of sickness in the neocortex of awake mice following a single intracerebroventricular (i.c.v.) injection of prostaglandin E2 (PGE2), a well-characterized mediator of sickness. Behavioral analysis revealed that PGE2 elicited a rapid and robust sickness response, characterized by fever, slower locomotion, quiescence, anorexia, and eye squinting. Whole-brain Fos mapping showed that PGE2 generates a distinct neural activation pattern encompassing much of the interoceptive network. Electrophysiological recordings using Neuropixel probes in awake mice together with dimensionality reduction and decoding analysis revealed that neuronal population dynamics in the insular cortex (IC) and the primary somatosensory cortex (SSp), two regions involved in body state representation, encode sickness-related information, such as body temperature, walking velocity, grooming, and eye squinting. However, unlike SSp, ongoing neuronal activity in IC exhibited a better decoding performance for an integrated measure of sickness rather than individual symptoms. Together, these results suggest that PGE2 induces a coordinated physiological and behavioral response akin to a sick state, which is preferentially encoded in the IC.
