## Supplementary table S1 for "Central infusion of prostaglandin E2 reveals a unified representation of sickness in the mouse insular cortex"

STATISTICS AND ANIMALS USED
Figure	Panel	N (animals)	Treatment IDs	Control IDs	Statistical Test	Results
Fig 1	Temperature Distribution (PGE2)	13 (treatment), 11 (control)	ID_222, ID_226, ID_227, ID_230, ID_234, ID_235, ID_24, ID_25, ID_26, ID_32, ID_33, ID_34, ID_35	ID_222, ID_226, ID_227, ID_230, ID_235, ID_24, ID_25, ID_26, ID_32, ID_33, ID_35	KS test	D = 0.495, p < 0.001
Fig 1	Temperature Distribution (LPS)	5 (treatment), 5 (control)	ID_184, ID_185, ID_206, ID_207, ID_209	ID_184, ID_185, ID_206, ID_207, ID_209	KS test	D = 0.270, p < 0.001
Fig 1	Velocity Distribution (PGE2)	13 (treatment), 11 (control)	ID_222, ID_226, ID_227, ID_230, ID_234, ID_235, ID_24, ID_25, ID_26, ID_32, ID_33, ID_34, ID_35	ID_222, ID_226, ID_227, ID_230, ID_235, ID_24, ID_25, ID_26, ID_32, ID_33, ID_35	KS test	D = 0.172, p < 0.001
Fig 1	Velocity Distribution (LPS)	5 (treatment), 5 (control)	ID_184, ID_185, ID_206, ID_207, ID_209	ID_184, ID_185, ID_206, ID_207, ID_209	KS test	D = 0.176, p < 0.001
Fig 1	Stasis Episode Length (PGE2)	13 (treatment), 11 (control)	ID_222, ID_226, ID_227, ID_230, ID_234, ID_235, ID_24, ID_25, ID_26, ID_32, ID_33, ID_34, ID_35	ID_222, ID_226, ID_227, ID_230, ID_235, ID_24, ID_25, ID_26, ID_32, ID_33, ID_35	KS test	D = 0.075, p < 0.001
Fig 1	Stasis Episode Length (LPS)	5 (treatment), 5 (control)	ID_184, ID_185, ID_206, ID_207, ID_209	ID_184, ID_185, ID_206, ID_207, ID_209	KS test	D = 0.020, p = 0.892
Fig 1	Cumulative Displacement (PGE2)	13 (treatment), 11 (control)	ID_222, ID_226, ID_227, ID_230, ID_234, ID_235, ID_24, ID_25, ID_26, ID_32, ID_33, ID_34, ID_35	ID_222, ID_226, ID_227, ID_230, ID_235, ID_24, ID_25, ID_26, ID_32, ID_33, ID_35	LME model	β = -0.600, p < 0.001
Fig 1	Cumulative Displacement (LPS)	5 (treatment), 5 (control)	ID_184, ID_185, ID_206, ID_207, ID_209	ID_184, ID_185, ID_206, ID_207, ID_209	LME model	β = -0.781, p < 0.001
Fig 1	Food Interaction (PGE2)	13 (treatment), 11 (control)	ID_222, ID_226, ID_227, ID_230, ID_234, ID_235, ID_24, ID_25, ID_26, ID_32, ID_33, ID_34, ID_35	ID_222, ID_226, ID_227, ID_230, ID_235, ID_24, ID_25, ID_26, ID_32, ID_33, ID_35	LME model	β = -13.220, p < 0.001
Fig 1	Food Interaction (LPS)	5 (treatment), 5 (control)	ID_184, ID_185, ID_206, ID_207, ID_209	ID_184, ID_185, ID_206, ID_207, ID_209	LME model	β = -1.486, p < 0.001
Fig 1S1	Max Temperature (PGE2)	11 (treatment), 11 (control)	ID_222, ID_226, ID_227, ID_230, ID_235, ID_24, ID_25, ID_26, ID_32, ID_33, ID_35	ID_222, ID_226, ID_227, ID_230, ID_235, ID_24, ID_25, ID_26, ID_32, ID_33, ID_35	Paired t-test	t = -15.641, p < 0.001
Fig 1S1	Max Temperature (LPS)	5 (treatment), 5 (control)	ID_184, ID_185, ID_206, ID_207, ID_209	ID_184, ID_185, ID_206, ID_207, ID_209	Paired t-test	t = -0.455, p = 0.672
Fig 1S1	Cumulative Displacement (PGE2)	11 (treatment), 11 (control)	ID_222, ID_226, ID_227, ID_230, ID_235, ID_24, ID_25, ID_26, ID_32, ID_33, ID_35	ID_222, ID_226, ID_227, ID_230, ID_235, ID_24, ID_25, ID_26, ID_32, ID_33, ID_35	Paired t-test	t = 1.439, p = 0.181
Fig 1S1	Cumulative Displacement (LPS)	5 (treatment), 5 (control)	ID_184, ID_185, ID_206, ID_207, ID_209	ID_184, ID_185, ID_206, ID_207, ID_209	Paired t-test	t = 10.540, p < 0.001
Fig 1S1	Cumulative Food Interaction (PGE2)	11 (treatment), 11 (control)	ID_222, ID_226, ID_227, ID_230, ID_235, ID_24, ID_25, ID_26, ID_32, ID_33, ID_35	ID_222, ID_226, ID_227, ID_230, ID_235, ID_24, ID_25, ID_26, ID_32, ID_33, ID_35	Paired t-test	t = 4.999, p < 0.001
Fig 1S1	Cumulative Food Interaction (LPS)	5 (treatment), 5 (control)	ID_184, ID_185, ID_206, ID_207, ID_209	ID_184, ID_185, ID_206, ID_207, ID_209	Paired t-test	t = 1.370, p = 0.243
Fig 1S2	Temperature Distribution (LPS 90min)	5 (treatment), 5 (control)	ID_184, ID_185, ID_206, ID_207, ID_209	ID_184, ID_185, ID_206, ID_207, ID_209	KS test	D = 0.284, p < 0.001
Fig 1S2	Velocity Distribution (LPS 90min)	5 (treatment), 5 (control)	ID_184, ID_185, ID_206, ID_207, ID_209	ID_184, ID_185, ID_206, ID_207, ID_209	KS test	D = 0.148, p < 0.001
Fig 1S2	Stasis Episode Length (LPS 90min)	5 (treatment), 5 (control)	ID_184, ID_185, ID_206, ID_207, ID_209	ID_184, ID_185, ID_206, ID_207, ID_209	KS test	D = 0.036, p = 0.686
Fig 1S2	Cumulative Displacement (LPS 90min)	5 (treatment), 5 (control)	ID_184, ID_185, ID_206, ID_207, ID_209	ID_184, ID_185, ID_206, ID_207, ID_209	LME model	β = -0.973, p < 0.001
Fig 1S2	Food Interaction (LPS 90min)	5 (treatment), 5 (control)	ID_184, ID_185, ID_206, ID_207, ID_209	ID_184, ID_185, ID_206, ID_207, ID_209	LME model	β = -0.138, p < 0.001
Fig 3	C	9 (PGE2)	ID_238, ID_252R, ID_248B, ID_250B, ID_240B, ID_241B, ID_242B, ID_248BR, ID249BR		N.A.
Fig 3	D	1 (PGE2)	ID_252R		N.A.
Fig 3	E	9 (PGE2), 4 (Vehicle)	ID_238, ID_252R, ID_248B, ID_250B, ID_240B, ID_241B, ID_242B, ID_248BR, ID249BR	ID_258, ID_259, ID_269, ID_270	N.A.
Fig 3	F	9 (PGE2), 4 (Vehicle)	ID_238, ID_252R, ID_248B, ID_250B, ID_240B, ID_241B, ID_242B, ID_248BR, ID249BR	ID_258, ID_259, ID_269, ID_270	KS test	p = 1e-7
Fig 3	G	9 (PGE2)	ID_238, ID_252R, ID_248B, ID_250B, ID_240B, ID_241B, ID_242B, ID_248BR, ID249BR		Pearson's correlation coefficient	p < 0.05 was considered significant
Fig 3	H	1 (PGE2)	ID_252R		N.A.
Fig 3	I	9 (PGE2)	ID_238, ID_252R, ID_248B, ID_250B, ID_240B, ID_241B, ID_242B, ID_248BR, ID249BR		N.A.
Fig 3	J	9 (PGE2)	ID_238, ID_252R, ID_248B, ID_250B, ID_240B, ID_241B, ID_242B, ID_248BR, ID249BR		N.A.
Fig 3	K	9 (PGE2), 5 (Vehicle)	ID_238, ID_252R, ID_248B, ID_250B, ID_240B, ID_241B, ID_242B, ID_248BR, ID249BR	ID_240; ID_258, ID_259, ID_269, ID_270	N.A.
Fig 3	L	9 (PGE2), 5 (Vehicle)	ID_238, ID_252R, ID_248B, ID_250B, ID_240B, ID_241B, ID_242B, ID_248BR, ID249BR	ID_240; ID_258, ID_259, ID_269, ID_270	KS test	p < 1e-80
Fig 3	M	9 (PGE2)	ID_238, ID_252R, ID_248B, ID_250B, ID_240B, ID_241B, ID_242B, ID_248BR, ID249BR		Pearson's correlation coefficient	p < 0.05 was considered significant
Fig 3	N	9 (PGE2), 4 (Vehicle)	ID_238, ID_252R, ID_248B, ID_250B, ID_240B, ID_241B, ID_242B, ID_248BR, ID249BR	ID_258, ID_259, ID_240, ID_270	N.A.
Fig 3	O	9 (PGE2), 4 (Vehicle)	ID_238, ID_252R, ID_248B, ID_250B, ID_240B, ID_241B, ID_242B, ID_248BR, ID249BR	ID_258, ID_259, ID_240, ID_270	KS test	p = 7e-37
Fig 3	P	9 (PGE2)	ID_238, ID_252R, ID_248B, ID_250B, ID_240B, ID_241B, ID_242B, ID_248BR, ID249BR		Pearson's correlation coefficient	p < 0.05 was considered significant
Fig 3	Q	9 (PGE2), 4 (Vehicle)	ID_238, ID_252R, ID_248B, ID_250B, ID_240B, ID_241B, ID_242B, ID_248BR, ID249BR	ID_258, ID_259, ID_240, ID_270	N.A.
Fig 3	R	9 (PGE2), 4 (Vehicle)	ID_238, ID_252R, ID_248B, ID_250B, ID_240B, ID_241B, ID_242B, ID_248BR, ID249BR	ID_258, ID_259, ID_240, ID_270	KS test	p = 1e-73
Fig 3	S	9 (PGE2)	ID_238, ID_252R, ID_248B, ID_250B, ID_240B, ID_241B, ID_242B, ID_248BR, ID249BR		Pearson's correlation coefficient	p < 0.05 was considered significant
Fig S3	A	1 (PGE2)	ID_252R		N.A.
Fig S3	B	9 (PGE2)	ID_238, ID_252R, ID_248B, ID_250B, ID_240B, ID_241B, ID_242B, ID_248BR, ID249BR		Pearson's correlation coefficient	p < 0.05 was considered significant
Fig S3	C	4 (Vehicle)		ID_258, ID_259, ID_269, ID_270	Pearson's correlation coefficient	p < 0.05 was considered significant
Fig 4	A	9 (PGE2), 3 (Vehicle)	ID_238, ID_252R, ID_248B, ID_250B, ID_240B, ID_241B, ID_242B, ID_248BR, ID249BR	ID_258, ID_259, ID_270	N.A.
Fig 4	B	9 (PGE2), 3 (Vehicle)	ID_238, ID_252R, ID_248B, ID_250B, ID_240B, ID_241B, ID_242B, ID_248BR, ID249BR	ID_258, ID_259, ID_270	Wilcoxon�s signed rank with Bonferroni corrections	P values for pairwise comparisons are reported in the figure.	P values vs Chl < 0.03 in all cases
Fig S4	A	9 (PGE2), 3 (Vehicle)	ID_238, ID_252R, ID_248B, ID_250B, ID_240B, ID_241B, ID_242B, ID_248BR, ID249BR	ID_258, ID_259, ID_270	N.A.
Fig S4	B	9 (PGE2), 3 (Vehicle)	ID_238, ID_252R, ID_248B, ID_250B, ID_240B, ID_241B, ID_242B, ID_248BR, ID249BR	ID_258, ID_259, ID_270	N.A.
Fig S4	C	9 (PGE2), 3 (Vehicle)	ID_238, ID_252R, ID_248B, ID_250B, ID_240B, ID_241B, ID_242B, ID_248BR, ID249BR	ID_258, ID_259, ID_270	Wilcoxon�s signed rank or Mann-whitney (when comparing right probes, sample sizes are not equal) with Bonferroni corrections	P values for pairwise comparisons are reported in the figure.	P values vs Chl < 0.03 for All and L datasets; 0.84 for R datset.
Fig S4	D	9 (PGE2), 3 (Vehicle)	ID_238, ID_252R, ID_248B, ID_250B, ID_240B, ID_241B, ID_242B, ID_248BR, ID249BR	ID_258, ID_259, ID_270	Wilcoxon�s signed rank or Mann-whitney (when comparing right probes, sample sizes are not equal) with Bonferroni corrections	P values for pairwise comparisons are reported in the figure.	P values vs Chl < 0.03 for All and L datasets; 0.84 for R datset.
Fig 5	A	9 (PGE2)	ID_238, ID_252R, ID_248B, ID_250B, ID_240B, ID_241B, ID_242B, ID_248BR, ID249BR		KS tests with Bonferroni corrections	IC vs Ssp p = 9e-8	IC vs Chl p = 1e-37	Ssp vs Chl p = 1e-17
Fig 5	B	9 (PGE2)	ID_238, ID_252R, ID_248B, ID_250B, ID_240B, ID_241B, ID_242B, ID_248BR, ID249BR		KS tests with Bonferroni corrections	R vs L IC p = 5e-37	R IC vs Chl p = 0.003	L IC vs Chl p = 2e-44
Fig 5	C	8 (PGE2)	ID_238, ID_252R, ID_250B, ID_240B, ID_241B, ID_242B, ID_248BR, ID249BR		KS tests with Bonferroni corrections	p = 1e-6
Fig 5	D	1 (PGE2)	ID_252R		N.A.
Fig 5	E	8 (PGE2)	ID_238, ID_252R, ID_250B, ID_240B, ID_241B, ID_242B, ID_248BR, ID249BR		KS tests with Bonferroni corrections	p = 0.003
Fig 5	F	8 (PGE2)	ID_238, ID_252R, ID_250B, ID_240B, ID_241B, ID_242B, ID_248BR, ID249BR		KS tests with Bonferroni corrections	p = 0.9696
Fig 5	G	9 (PGE2)	ID_238, ID_252R, ID_248B, ID_250B, ID_240B, ID_241B, ID_242B, ID_248BR, ID249BR		KS tests with Bonferroni corrections	IC vs Ssp p < 1e-80	IC vs Chl p = 7e-76	Ssp vs Chl p = 9e-17
Fig 5	H	9 (PGE2)	ID_238, ID_252R, ID_248B, ID_250B, ID_240B, ID_241B, ID_242B, ID_248BR, ID249BR		KS tests with Bonferroni corrections	IC vs Ssp p < 1e-80	IC vs Chl p = 2e-6	Ssp vs Chl p = 9e-15
Fig 5	I	9 (PGE2)	ID_238, ID_252R, ID_248B, ID_250B, ID_240B, ID_241B, ID_242B, ID_248BR, ID249BR		KS tests with Bonferroni corrections	IC vs Ssp p < 1e-80	IC vs Chl p = 1e-9	Ssp vs Chl p = 4e-22
Fig 5	J	9 (PGE2)	ID_238, ID_252R, ID_248B, ID_250B, ID_240B, ID_241B, ID_242B, ID_248BR, ID249BR		KS tests with Bonferroni corrections	R vs L IC p = 7e-44	R IC vs Chl p = 1e-13	L IC vs Chl p = 1e-74
Fig 5	K	9 (PGE2)	ID_238, ID_252R, ID_248B, ID_250B, ID_240B, ID_241B, ID_242B, ID_248BR, ID249BR		KS tests with Bonferroni corrections	R vs L IC p = 4e-7	R IC vs Chl p = 0.003	L IC vs Chl p = 0.007
Fig 5	L	9 (PGE2)	ID_238, ID_252R, ID_248B, ID_250B, ID_240B, ID_241B, ID_242B, ID_248BR, ID249BR		KS tests with Bonferroni corrections	R vs L IC p = 1e-20	R IC vs Chl p = 0.311	L IC vs Chl p = 1e-8
Fig S5	A	9 (PGE2), 3 (Vehicle)	ID_238, ID_252R, ID_248B, ID_250B, ID_240B, ID_241B, ID_242B, ID_248BR, ID249BR	ID_258, ID_259, ID_270	N.A.
Fig S5	B	9 (PGE2)	ID_238, ID_252R, ID_248B, ID_250B, ID_240B, ID_241B, ID_242B, ID_248BR, ID249BR		KS tests with Bonferroni corrections	R vs L Ssp p = 3e-32	R Ssp vs Chl p = 0.001	L Ssp vs Chl p = 1e-19
Fig S5	C	4 (PGE2)	ID_238, ID_252R, ID_248B, ID_242B		KS tests with Bonferroni corrections	p = 0.4669
Fig S5	D	9 (PGE2)	ID_238, ID_252R, ID_248B, ID_250B, ID_240B, ID_241B, ID_242B, ID_248BR, ID249BR		KS tests with Bonferroni corrections	R vs L IC p = 2e-22	R IC vs Chl p = 0.915	L IC vs Chl p = 1e-17
Fig S5	E	9 (PGE2)	ID_238, ID_252R, ID_248B, ID_250B, ID_240B, ID_241B, ID_242B, ID_248BR, ID249BR		KS tests with Bonferroni corrections	R vs L Ssp p = 4e-15	R Ssp vs Chl p = 0.999	L Ssp vs Chl p = 3e-8
Fig S5	F	4 (PGE2)	ID_238, ID_252R, ID_248B, ID_242B		KS tests with Bonferroni corrections	p = 0.9695
Fig S5	G	9 (PGE2)	ID_238, ID_252R, ID_248B, ID_250B, ID_240B, ID_241B, ID_242B, ID_248BR, ID249BR		KS tests with Bonferroni corrections	R vs L IC p = 3e-37	R IC vs Chl p = 0.005	L IC vs Chl p = 2e-9
Fig S5	H	9 (PGE2)	ID_238, ID_252R, ID_248B, ID_250B, ID_240B, ID_241B, ID_242B, ID_248BR, ID249BR		KS tests with Bonferroni corrections	R vs L Ssp p = 4e-32	R Ssp vs Chl p = 0.221	L Ssp vs Chl p = 2e-6
Fig S5	I	4 (PGE2)	ID_238, ID_252R, ID_248B, ID_242B		KS tests with Bonferroni corrections	p = 0.9999
Fig S5	J	9 (PGE2)	ID_238, ID_252R, ID_248B, ID_250B, ID_240B, ID_241B, ID_242B, ID_248BR, ID249BR		KS tests with Bonferroni corrections	R vs L Ssp p = 1e-32	R Ssp vs Chl p = 0.003	L Ssp vs Chl p = 4e-21
Fig S5	K	9 (PGE2)	ID_238, ID_252R, ID_248B, ID_250B, ID_240B, ID_241B, ID_242B, ID_248BR, ID249BR		KS tests with Bonferroni corrections	R vs L Ssp p = 3e-33	R Ssp vs Chl p = 0.0006	L Ssp vs Chl p = 5e-24
Fig S5	L	9 (PGE2)	ID_238, ID_252R, ID_248B, ID_250B, ID_240B, ID_241B, ID_242B, ID_248BR, ID249BR		KS tests with Bonferroni corrections	R vs L Ssp p = 5e-34	R Ssp vs Chl p = 0.003	L Ssp vs Chl p = 5e-27
Fig 6	A	9 (PGE2), 4 (Vehicle)	ID_238, ID_252R, ID_248B, ID_250B, ID_240B, ID_241B, ID_242B, ID_248BR, ID249BR	ID_258, ID_259, ID_240, ID_270	N.A.
Fig 6	B	9 (PGE2), 4 (Vehicle)	ID_238, ID_252R, ID_248B, ID_250B, ID_240B, ID_241B, ID_242B, ID_248BR, ID249BR	ID_258, ID_259, ID_240, ID_270	KS test	p < 1e-80
Fig 6	C	9 (PGE2)	ID_238, ID_252R, ID_248B, ID_250B, ID_240B, ID_241B, ID_242B, ID_248BR, ID249BR		Pearson's correlation coefficient	p < 0.05 was considered significant
Fig 6	D	9 (PGE2)	ID_238, ID_252R, ID_248B, ID_250B, ID_240B, ID_241B, ID_242B, ID_248BR, ID249BR		KS tests with Bonferroni corrections	IC vs Ssp p < 1e-80	IC vs Chl p = 1e-37	Ssp vs Chl p = 1e-15
Fig 6	E	8 (PGE2)	ID_238, ID_252R, ID_250B, ID_240B, ID_241B, ID_242B, ID_248BR, ID249BR		KS tests with Bonferroni corrections	p < 1e-80
Fig 6	F	4 (PGE2)	ID_238, ID_252R, ID_248B, ID_242B		KS tests with Bonferroni corrections	p < 1e-80
Fig 6	G	9 (PGE2)	ID_238, ID_252R, ID_248B, ID_250B, ID_240B, ID_241B, ID_242B, ID_248BR, ID249BR		KS tests with Bonferroni corrections	p < 1e-80
Fig 6	H	8 (PGE2)	ID_238, ID_252R, ID_250B, ID_240B, ID_241B, ID_242B, ID_248BR, ID249BR		KS tests with Bonferroni corrections	p = 3e-67
Fig 6	I	4 (PGE2)	ID_238, ID_252R, ID_248B, ID_242B		KS tests with Bonferroni corrections	p = 7e-61
Fig 6	J	9 (PGE2)	ID_238, ID_252R, ID_248B, ID_250B, ID_240B, ID_241B, ID_242B, ID_248BR, ID249BR		KS tests with Bonferroni corrections	0.0338
Fig 6	K	8 (PGE2)	ID_238, ID_252R, ID_250B, ID_240B, ID_241B, ID_242B, ID_248BR, ID249BR		KS tests with Bonferroni corrections	0.9999
Fig 6	L	4 (PGE2)	ID_238, ID_252R, ID_248B, ID_242B		KS tests with Bonferroni corrections	0.9999
Fig S6	A	9 (PGE2)	ID_238, ID_252R, ID_248B, ID_250B, ID_240B, ID_241B, ID_242B, ID_248BR, ID249BR		KS tests with Bonferroni corrections	R vs L IC p = 1e-9	R IC vs Chl p = 1e-7	L IC vs Chl p = 1e-31
Fig S6	B	9 (PGE2)	ID_238, ID_252R, ID_248B, ID_250B, ID_240B, ID_241B, ID_242B, ID_248BR, ID249BR		KS tests with Bonferroni corrections	R vs L Ssp p = 2e-33	R Ssp vs Chl p = 3e-5	L Ssp vs Chl p = 1e-26
ADDITIONAL DESCRIPTIVE STATISTICS
Proportion of units with significant firing rate correlation to behavior or temperature
	Ssp positive correlation	Ssp negative correlation	IC positive correlation	IC nevative correlation
Fig 3G	0.518584070796460	0.221238938053097	0.583606557377049	0.193442622950820
Fig 3M	0.525663716814159	0.274336283185841	0.567213114754098	0.262295081967213
Fig 3P	0.371681415929204	0.293805309734513	0.373770491803279	0.327868852459016
Fig 3S	0.306194690265487	0.224778761061947	0.3738	0.357377049180328
Proportion of units with significant firing rate change post injection
	10 min post inj. Significantly Increased	10 min post inj. Significantly decreased	20 min post inj. Significantly increased	20 min post inj. Significantly decreased	30 min post inj. Significantly increased	30 min post inj. Significantly decreased	40 min post inj. Significantly increased	40 min post inj. Significantly decreased
Fig S3B	0.124507486209614	0.341213553979511	0.115839243498818	0.598108747044917	0.0929866036249015	0.672970843183609	0.119779353821907	0.606776989755713
Fig S3C	0.207905138339921	0.207114624505929	0.188932806324111	0.248221343873518	0.166007905138340	0.313043478260870	0.170750988142293	0.354150197628459
SVM median Hit rates
	All	SSP	IC
Fig 5B top	0.9055	0.9116	0.9272
Fig 5B middle	0.7929	0.7695	0.7643
Fig 5B bottom	0.8648	0.7747	0.8562
	All	L	R
Fig S5B top	0.9055	0.9393	0.8544
Fig 5SB middle	0.7929	0.7851	0.8102
Fig 5SB bottom	0.8648	0.8735	0.8258
	Ssp	L	R
Fig S5D top	0.9116	0.9428	0.8553
Fig 5SD middle	0.7695	0.7279	0.7972
Fig 5SD bottom	0.7747	0.7747	0.7964
	IC	L	R
Fig S5F top	0.9272	0.9497	0.9038
Fig 5SF middle	0.7643	0.7556	0.7886
Fig 5SF bottom	0.8562	0.8821	0.8293
Proportion of units with significant firing rate correlation to sickness index
	Ssp positive correlation	Ssp negative correlation	IC positive correlation	IC nevative correlation
Fig 6C	0.338053097345133	0.364601769911504	0.386885245901639	0.308196721311475
